# Genetic Variation Regulates Opioid-Induced Respiratory Depression in Mice

**DOI:** 10.1101/2020.06.15.152249

**Authors:** Jason A. Bubier, Hao He, Vivek M. Philip, Tyler Roy, Christian Monroy Hernandez, Kevin D. Donohue, Bruce F. O’Hara, Elissa J. Chesler

## Abstract

In the U.S., opioid prescription for treatment of pain nearly quadrupled from 1999 to 2014, leading to an epidemic in addiction and overdose deaths. The most common cause of opioid overdose and death is opioid-induced respiratory depression (OIRD), a life-threatening depression in respiratory rate thought to be caused by stimulation of opioid receptors in the inspiratory-generating regions of the brain. Studies in mice have revealed that variation in opiate lethality is associated with strain differences, suggesting that sensitivity to OIRD is genetically determined. We first tested the hypothesis that genetic variation in inbred strains of mice influences the innate variability in opioid-induced responses in respiratory depression, recovery time and survival time. Using the founders of the advanced, high-diversity mouse populations, the Collaborative Cross (CC) and Diversity Outbred (DO), we found substantial sex and genetic effects on respiratory sensitivity and opiate lethality. To define genetic modifiers of OIRD, we then used the high precision DO population treated with morphine to map and identify quantitative trait loci (QTL) for respiratory depression, recovery time and survival time. Trait mapping and integrative functional genomic analysis in GeneWeaver has allowed us to implicate *Galnt11*, an N-acetylgalactosaminyltransferase, as a candidate gene that regulates OIRD.
