## Supplemental Table 2 for "Genetic Variation Regulates Opioid-Induced Respiratory Depression in Mice"

### Sheet: overlap
Sorl1
Slc39a10
Apoe
Smox
Mtch1
Chst10
Large1
Sdc4
Nrg1
Mogat1
Tnfrsf10b
Cyb5d2
Spint1
Ulbp1
Prcp
Maneal
Sema4b
Heg1
Itgb1
Tenm3
Egflam
Ggcx
Extl2
Tpbg
Ctsd
Ldlr
Commd10
Nrcam
B2m
Neo1
Galnt11
Slc22a17
Slc39a1
Atf6
Tfrc
Slc39a6
Cd320
Marcksl1
Them6
Bace2
Tm2d3
Gnptg
Prrt4
Bcap29
Tenm1
Rell1
Prrt3
Tmem30a
Zbed3
Mansc1
Cant1
Crim1
Cacna2d1
Igsf8
AU040320
Plxna1
Extl3
Cdh4
Agrn
Nid2
Nid1
Tmem165
Lman2
Gfra1
Nnt
Tmem246
Ccdc134
Fn1
Uxs1
Robo1
Podxl2
Cd164
Nectin2
Eno1
Nectin1
Fasn
Gxylt1
Gxylt2
Grn
Mfap2
Dse
Txndc5
Ginm1
Furin
Fam198a
Ptprg
Npdc1
Gpr157
Sdc1
Sdc2
Fam3c
Xylt2
Man2a1
Xylt1
Sppl3
Man1c1
Xrcc1
Minpp1
Rims1
Ptgfrn
Adgrg2
Lrp2
Fam20c
Cspg5
Tctn3
Ccdc80
Frem2
Fut10
Manea
Hs6st2
Mcfd2
Tmem132e
Yipf3
Boc
Tmem132a
Egf
2510039O18Rik
Zdbf2
Pcdhb18
Col12a1
Hspa5
Lipg
Qsox2
Nucb2
App
Qsox1
Itga5
Ptprj
Man1b1
Megf9
C1galt1
Tmem108
Lamp3
Lamp1
Fktn
B3gat3
Rfng
Calcb
Jag1
Rtn4rl1
Tnfrsf19
Adamts5
Entpd6
Lrp12
Chst14
Cd276
Ergic2
Pdpn
Gpc1
Golim4
Ust
Gpc4
Gpc6
Slco5a1
Chsy1
Efnb2
Efnb3
Lrp1
Lrp4
Ntn1
Flrt3
Notch2
Atrn
Gpr108
Prkcsh
Lypd6
Golm1
Tmem110
Glce
Zscan22
Col4a2
Lrrc8d
Sfrp1
Slc9a1
B3galnt1
St6gal1
Cd59a
Fam174a
Nrxn3
Ebpl
Celsr1
Postn
Sdf4
Slit2
Map4
Tnni1
Xxylt1
Myrf
Sema4d
Serpine2
Zmym2
Orai3
Homer2
Cuta
Hs2st1
S1pr1
Tpst1
Vcan
Tnfsf9
Slc35b2
Chpf
Tomm20
B4galt1
Impad1
B4galt3
Grid2
Sdc3
B4galt4
B4galt7
Fkrp
Pcdh11x
Pcdh9
Ldlrad4
B3gnt2
St3gal2
Fstl1
Igfbp2
Slc38a10
Tgfbr2
Igfbp6
Rxylt1
Igfbp5
Ncam1
Galnt5
Fbn2
Galnt7
Tsc2
Nrp1
Draxin
Clstn3
Galnt16
Dcbld2
Dcbld1
Plxnb1
Fras1
Galnt10
Nlgn1
Gnptab
Lrp11
Csf1
Pam
Lrfn3
Adam11
Slco4c1
Fam3a
Galnt2
Sorcs1
Adam18
Jtb
Shisa8
Plxdc2
Parm1
Rgma
Lysmd3
Mmp15
B3galt6
Vldlr
Nrp2
Slc22a23
Rprm
Casc4
Qpct
Trp53i13
Podxl
Flrt2
Cdon
Susd5
Rora
Tpr
Glt8d1
Efnb1
Npnt
Galnt12
Coch
B4galnt4
Thsd7a
Tpst2
Glg1
Nucb1
Cd46
Fam69b
Spock1
Slc29a1
Mgat4b
Pkm
Chst7
Dag1
